# NGFR-driven suppression of antigen presentation limits CD8^+^ T cell immunity and response to checkpoint blockade

**DOI:** 10.64898/2026.08.24.746602

**Authors:** Juan García-Agulló, Vanesa Santos, Blanca Majem, Mariola Munárriz, Laura Serrano, María Calvo de Mora, Sara Sánchez-Redondo, Daniel Achuela, Teresa Aceña-Gonzalo, Inés Sentís, Gloria Pascual, Carmen Blanco-Aparicio, Fátima Al-Shahrour, Eduardo Caleiras, Isabel Peset, Juan P. Rodrigo, Juana M. García-Pedrero, Mónica Álvarez-Fernández, H. Uri Saragovi, Laura Nogués, María Casanova-Acebes, Salvador Aznar-Benitah, Héctor Peinado

## Abstract

Immune checkpoint blockade has revolutionized cancer therapy; however, numerous tumors remain resistant by adopting cellular states that impede immune recognition. In this study, we identify the nerve growth factor receptor (NGFR) as a regulator of immune evasion in head and neck squamous cell carcinoma (HNSCC). Genetic ablation of *Ngfr* resulted in impaired tumor growth in immunocompetent MOC2 HNSCC, while pharmacological inhibition with THX-B reduced primary tumor growth and spontaneous metastatic dissemination. Single-cell profiling of MOC2 tumors demonstrated that *Ngfr* loss redirected tumor cells away from invasive EMT-like states and enhanced antigen-processing and presentation programs. This was accompanied by increased presentation of tumor antigens and expansion of effector CD8⁺ T-cells *in vivo*. Functionally, CD8⁺ T-cell depletion, Batf3 deficiency, and JAK1/2 inhibition restored the growth of *Ngfr*-deficient tumors, indicating that NGFR loss exposes tumors to CD8⁺ T-cell–mediated control through a JAK-associated antigen-presentation program. Notably, NGFR blockade sensitized otherwise resistant MOC2 tumors to anti-PD1 therapy, and the combination of THX-B with anti-PD1 significantly improved tumor control and survival. In human HNSCC, spatial profiling revealed that NGFR⁺ tumor regions exhibited reduced HLA-DR expression and limited CD3⁺ T-cell infiltration. Notably, an NGFR-associated antigen-presentation signature stratified survival and response in HNSCC patients undergoing immune checkpoint blockade. Interestingly, this signature was also linked to improved outcomes in melanoma patients. We also observed a significant increase in the effector CD8⁺ T-cell fraction in melanoma NGFR KO tumors linked to a significant decrease in tumor growth. These findings position NGFR as a regulator of tumor immune visibility and support NGFR inhibition as a strategy to enhance immunotherapy response.
