## Supplementary Table 1 for "NGFR-driven suppression of antigen presentation limits CD8^+^ T cell immunity and response to checkpoint blockade"

### Sheet: Supplementary Table 1
Supplementary Table 1. Summary of the plasmids and antibodies used in this study.
List of plasmids
Construct	Vector name	Target sequence	Promoters	Selection	Source/company
lentiCRISPRv2-Ngfr	lentiCRISPRv2	5'-AGGTGCTGCCTGCCTGCCTGCAGCGCGCCA-3'	U6 (sgRNA) + EFS/EF-1α (Cas9/PuroR)	PuroR	Addgene plasmid #52961
lentiCRISPRv2-Rosa26	lentiCRISPRv2	5'-GGGGGGGGTAGGGGGCCGGCCGGCCGGCCTAGCACATGATC-3'	U6 (sgRNA) + EFS/EF-1α (Cas9/PuroR)	PuroR	Addgene plasmid #52961
luciferase–IRES–EGFP reporter cassette	pMSCV luc gfp	luciferase–IRES–EGFP reporter cassette	MSCV 5' LTR (luc–IRES–EGFP) + PGK promoter (NeoR/KanR)	NeoR/KanR	Salvador Aznar-Benitah laboratory (original from Johannes Zuber)
OVA–IRES–mCherry (OVA–mCherry)	pLEX-OVAIC (pLEX-OVA-IRES-mCherry)	Ovalbumin (OVA)–IRES–mCherry	CMV minimal promoter (–50 to +8) (OVA–IRES–mCherry) + SV40 promoter (HygroR)	HygroR	Toni Celia laboratory (original from Y. Kang)
List of fluorescent-conjugated antibodies
Antibody	Fluorophore	Clone	Source/company	Reference	Reactivity	Application
CD3e	PerCP-Cy5.5	145-2C11	BD Bioscience	561108	Murine	Flow cytometry
CD3e	BUV737	145-2C11	BD Bioscience	563123	Murine	Flow cytometry
CD4	PE-Cy7	GK1.5	Biolegend	100422	Murine	Flow cytometry
CD4	BV711	GK1.5	Biolegend	100447	Murine	Flow cytometry
CD44	APC-Cy7	IM7	Biolegend	103028	Murine	Flow cytometry
CD45	BV510	30-F11	Biolegend	103138	Murine	Flow cytometry
CD45	BUV661	30-F11	BD Bioscience	612975	Murine	Flow cytometry
CD62L	BV711	MEL-14	Biolegend	104445	Murine	Flow cytometry
CD8a	PE	53-6.7	BD Bioscience	553033	Murine	Flow cytometry
CD8a	eFluor450	53-6.7	eBioscience	48-0081-82	Murine	Flow cytometry
SIINFEKL	APC	25-D1.16	Biolegend	141606	Murine	Flow cytometry
H2-Kb 257-264	PE	-	NIH tetramer core facility	58560	Murine	Flow cytometry
CD45.1	APC	A20	Biolegend	110714	Murine	Flow cytometry
CD3	APC	REA1151	Miltenyi Biotec	130-120-269	Human	High-plex imaging
Ki-67	FITC	REA183	Miltenyi Biotec	130-117-691	Human	High-plex imaging
CD274 (PD-L1)	PE	REA1308	Miltenyi Biotec	130-127-907	Human	High-plex imaging
CD11c	PE	REA618	Miltenyi Biotec	130-128-346	Human	High-plex imaging
CD137	APC	REA765	Miltenyi Biotec	130-110-764	Human	High-plex imaging
CD8a	FITC	REA1024	Miltenyi Biotec	130-117-200	Human	High-plex imaging
FoxP3	PE	REA1253	Miltenyi Biotec	130-127-808	Human	High-plex imaging
CD68	PE	REA1306	Miltenyi Biotec	130-128-345	Human	High-plex imaging
CD4	PE	REA623	Miltenyi Biotec	130-127-906	Human	High-plex imaging
HLA-DR	FITC	REAL550	Miltenyi Biotec	130-123-076	Human	High-plex imaging
IFNy	PE	REA600	Miltenyi Biotec	130-125-275	Human	High-plex imaging
CD326 (EpCAM)	FITC	REA764	Miltenyi Biotec	130-110-998	Human	High-plex imaging
Podoplanin	APC	REA446	Miltenyi Biotec	130-126-165	Human	High-plex imaging
CD56	FITC	REAL161	Miltenyi Biotec	130-128-467	Human	High-plex imaging
CD163	PE	GHI/61.1	Miltenyi Biotec	130-127-908	Human	High-plex imaging
CD11b	PE	M1/70.15.11.5	Miltenyi Biotec	130-128-773	Human	High-plex imaging
Pan-cytokeratin	APC	REA1141	Miltenyi Biotec	130-120-096	Human	High-plex imaging
Actin (Smooth Muscle)	FITC	REAL650	Miltenyi Biotec	130-123-363	Human	High-plex imaging
CD31	PE	REA1028	Miltenyi Biotec	130-128-769	Human	High-plex imaging
CD271 (NGFR)	APC	REAL709	Miltenyi Biotec	130-125-071	Human	High-plex imaging
List of unconjugated antibodies
Antibody	Host	Clone	Source/company	Reference	Reactivity	Use
NGFR	Rat monoclonal	NORI146C/E2	Monoclonal antibodies core unit, CNIO	AM (146C)	Murine	Immunoblot and immunohistochemistry
Phospho-JAK2 (Y1007+Y1008)	Rabbit monoclonal	E132	Abcam	ab32101	Murine	Immunohistochemistry
p75 NGF Receptor (NGFR)	Mouse monoclonal	NGFR5	Abcam	ab3125	Human	Immunohistochemistry
β-actin	Mouse monoclonal	C4	Santa Cruz Biotechnology	sc-47778	Murine and human	Immunoblot
